# Pancreatic progenitor cells respond to laminar shear stress with transcriptomic changes, accompanied by reduced YAP1 activity

**DOI:** 10.64898/2026.09.29.754874

**Authors:** Xinren Yu, Ashwin Jiju, Rubitha Souresh, Maryam Hasani, Leonie Gäbler, Allison C. Lewis, Anne Grapin-Botton, Adele Doyle

## Abstract

The human pancreas secretes digestive fluid that flows through an extensive ductal network before emptying into the duodenum. However, little is known about how hydrodynamic forces influence pancreatic function and development. We hypothesized that pancreatic cells respond to physiological levels of fluid shear stress. In this study, we developed a microfluidic system featuring reversible sealing between the device layer and the cell culture substrate, enabling (1) conventional open-well cell culture prior to fluid shear stress application and (2) selective patterning of proteins and cells for migration studies. Channel dimensions were chosen to support 24-hour perfusion using standard syringe pumps. Using this platform, we investigated effects of physiological shear stress levels representing basal and activated pancreatic function (2, 8 and 33 mPa) on human iPSC-derived pancreatic progenitor cells. Pancreatic progenitor cells exhibit graded sensitivity to shear stress at the transcriptomic level. Specifically, shear stress upregulated expression of cell cycle-related gene sets; endocrine-associated genes including *NEUROG3*; and Notch receptor ligands (*DLL1*, *DLL3*) in a magnitude-dependent manner. The exposure to unidirectional fluid flow also resulted in a reduction in YAP1 protein content, decreased *WWTR1* gene expression, and downregulation of YAP/TAZ target genes. Furthermore, barrier-based migration assays under shear stress revealed that cell patches expanded their boundaries both along and against the flow, with greater distance in the direction of flow. Our system and findings may help lay the foundation for understanding biophysical regulation of developmental processes in a physiologically important, yet hard-to-access, epithelial model system.
