## Supplemental Table 1 for "Pancreatic progenitor cells respond to laminar shear stress with transcriptomic changes, accompanied by reduced YAP1 activity"

### Sheet: Sheet1
Reagent and resources	source	identifier
Experimental models: cell lines
CRTD1	Center for Regenerative Therapies Dresden (CRTD)	CRTDi004-A (RRID:CVCL_YR23)
Chemicals, Peptides and Recombinant Proteins
Accutase	Fisher Scientific	12780000
Gibco B-27 serum free supplement	Fisher Scientific	11530536
IgG free Bovine Serum Albumin (BSA)	Carl Roth	3737.2
DMEM/F12 GlutaMAX	Fisher Scientific	313311028
Donkey Serum	Sigma	D9663
PeproTech FGF2	Thermo Fisher Scientific	100-18B-250UG
Corning Human fibronectin from plasma	VWR	734-0085
ROCK inhibitor Y-27632	Selleckchem	S1049
SB 431542	Selleckchem	S1067
Triton X-100	Thermo Fisher Scientific	327371000
β-mercaptoethanol	Fisher Scientific	1508916
Thermo Scientific™ Sodium Acetate Solution (3 M), pH 5.2	Fisher Scientific	10190890
Invitrogen™ Nuclease-Free Water (not DEPC-Treated)	Fisher Scientific	10526945
PowerTrack™ SYBR Green Master Mix for qPCR	Thermo Fisher Scientific	A46110
Instruments
LSR Fortessa	BD Biosciences
Agilent Bioanalyzer	Agilent Technologies
QuantStudio 5	Thermo Fisher Scientific
Axio Observer.Z1/7 with LSM980	Zeiss
Axio Observer.Z1/7 with Ibidi incubation chamber	Zeiss
AxioVert 5	Zeiss
Harvard Apparatus Syringe Pump	Harvard Apparatus	PHD ULTRA
WPI Syringe Pump	World Precisin Instruments	AL-4000
Elveflow Bubble traps	Darwin Microfluidics	LVF-KBT-S-A and LVF-KBT-M-A
Critical Commercial Assays
Invitrogen™ PureLink™ RNA Micro Scale Kit	Fisher Scientific	10184903
High-Capacity cDNA Reverse Transcription Kit	Thermo Fisher Scientific	4368814
Oligonucleotides
qRT-PCR primers	Eurofins
Software and Algorithms
(Fiji Is Just) Image J 1.54p	Schindelin et al., 2012
FACS Diva version 9.0.1	BD Biosciences
GraphPad Prism 11	GraphPad
Primer Blast	Ye J et al, 2012
Primer3Plus v2.5.0	Untergasser A et al. 2012
AutoCAD 2024	Autodesk
Microfluidic device materials
Sylgard 184 PDMS Elastomer	Darwin Microfluidics	DO-SYL184-11
Other
24 well plates	Sarstadt	83.3922
BioLite 60mm dishes	Fisher Scientific	11844335
FisherBrand 60 mL syringes	Fisher Scientific	15899152
FisherBrand 20 mL syringes	Fisher Scientific	15889152
