## Supplemental Table 2 for "Pancreatic progenitor cells respond to laminar shear stress with transcriptomic changes, accompanied by reduced YAP1 activity"

### Sheet: Sheet1
Gene	Forward Primer (5' to 3')	Reverse Primer (5' to 3')	Amplicon size
CCND1	ATCAAGTGTGACCCGGACTG	CTTGGGGTCCATGTTCTGCT	99
FOS	TGGCGTTGTGAAGACCATGA	AGTTGGTCTGTCTCCGCTTG	189
JUN	GGAGGGAGGTTTGTGAGAGC	ACAAACAACACTGGGCAGGA	189
CD44	TACAGCATCTCTCGGACGGA	CACCCCTGTGTTGTTTGCTG	189
FOSB	TGACCGACCGACTCCAGG	CCGGCAAATCTCTCACCTCC	192
ITGA2	ATTCTCCCTGCCGGTTGATG	CAGGGTAGCCTACATCGCAG	86
PIEZO1	CACCAACCTCATCAGCGACT	CAAGGTAGGACCTGCAGTGG	179
SDC1	ATGGCTCTGGGGATGACTCT	ATCTTGCAAAGCACCTGCAC	59
TFPI	GCAGCGACTTTAGGCTGGAT	ACTAGCAGTGAAAGAGCGAGG	57
EGR1	CACCTGACCGCAGAGTCTTT	CTGACCAAGCTGAAGAGGGG	182
CXCL12	TGCCCTTCAGATTGTAGCCC	CGAGTGGGTCTAGCGGAAAG	145
P2RX1	TGGGCGTTATCTTCCGACTG	AGAAACACCCACCCGATGAC	64
NKX6-1	GGCCTGTACCCCTCATCAAG	TCCGGAAAAAGTGGGTCTCG	79
KRT19	CAGCTGAGCATGAAAGCTGC	GCTCACTATCAGCTCGCACA	136
EPCAM	GCTGGCCGTAAACTGCTTTG	ACATTTGGCAGCCAGCTTTG	100
GAPDH	GACAGTCAGCCGCATCTTCT	CCATGGTGTCTGAGCGATGT	60
ACTB	ACAGAGCCTCGCCTTTGC	ATCATCCATGGTGAGCTGGC	64
B2M	AGATGAGTATGCCTGCCGTG	GCGGCATCTTCAAACCTCCA	105
HPRT1	CCTGGCGTCGTGATTAGTGA	CGAGCAAGACGTTCAGTCCT	137
