## Supplemental Table 6 for "Pancreatic progenitor cells respond to laminar shear stress with transcriptomic changes, accompanied by reduced YAP1 activity"

### Sheet: Sheet1
Time (hr)	w = width of field of view (mm)	DA = increase in area (mm2)	D = DA/w = distance of net displacement (mm)	condition
24	176	27614	156.898	In flow direction
24	176	-675	-3.83523	In flow direction
24	176	18784	106.727	In flow direction
24	176	24782	140.807	In flow direction
24	176	19647	111.631	Against the flow
24	176	15041	85.4602	Against the flow
24	176	13781	78.3011	Against the flow
24	176	11431	64.9489	Against the flow
24	614	63766	103.853	In flow direction
24	614	53217	86.6726	In flow direction
24	614	71596	116.606	In flow direction
24	614	80104	130.463	In flow direction
24	614	79439	129.379	In flow direction
24	614	88265	143.754	In flow direction
24	614	83694	136.309	In flow direction
24	614	99452	161.974	In flow direction
24	614	38581	62.8355	Against the flow
24	614	37395	60.9039	Against the flow
24	614	63495	103.412	Against the flow
24	614	39368	64.1173	Against the flow
24	614	-805	-1.31107	Against the flow
24	614	15183	24.728	Against the flow
24	614	26227	42.715	Against the flow
24	614	24259	39.5098	Against the flow
24	999	50955	51.006	Static
24	999	74385	74.4595	Static
24	999	76460	76.5365	Static
24	999	133696	133.83	Static
24	999	186762	186.949	Static
24	999	101391	101.492	Static
24	999	139607	139.747	Static
24	999	120083	120.203	Static
24	999	44738	44.7828	Static
24	999	148652	148.801	Static
24	999	139500	139.64	Static
24	999	167566	167.734	Static
24	999	213403	213.617	Static
24	999	197360	197.558	Static
24	999	197576	197.774	Static
24	999	189053	189.242	Static
24	999	264404	264.669	Static
24	999	206042	206.248	Static
24	999	227867	228.095	Static
24	999	245266	245.512	Static
24	999	181111	181.292	Static
24	999	219316	219.536	Static
24	999	166996	167.163	Static
24	999	144600	144.745	Static
