## Supplemental Table 7 for "Pancreatic progenitor cells respond to laminar shear stress with transcriptomic changes, accompanied by reduced YAP1 activity"

### Sheet: KEGG cell cycle genes
HGNC gene symbols	L vs St LOG2FC shrunk	M vs St LOG2FC shrunk	H vs St LOG2FC shrunk	L vs St Padj	M vs St Padj	H vs St Padj	L vs St -log10(Padj)	M vs St -log10(Padj)	H vs St -log10(Padj)
ABL1	0.075747	0.0204212	0.0376107	0.249582	0.769467	0.61238	0.602787	0.11381	0.212979
ANAPC1	0.114404	0.26591	0.271769	0.288654	0.00071709	0.00062308	0.539623	3.14443	3.20546
ANAPC10	0.168571	-0.047802	-0.192645	0.3575	0.738663	0.128759	0.446724	0.131553	0.890222
ANAPC11	0.137061	0.158294	0.152892	0.0013875	0.135375	0.145445	2.85777	0.868462	0.837302
ANAPC13	0.271765	0.288707	0.172768	0.934922	1.67723e-06	0.00418829	0.0292245	5.77541	2.37796
ANAPC2	0.202769	0.234617	0.316871	0.528877	0.00118037	4.46018e-06	0.276645	2.92798	5.35065
ANAPC4	-0.0721758	0.00422603	-0.0457823	0.00560823	0.934384	0.625955	2.25117	0.0294746	0.203457
ANAPC5	0.216523	0.166146	0.104249	0.000277621	0.00147884	0.0593966	3.55655	2.83008	1.22624
ANAPC7	0.323576	0.435113	0.346383	0.371848	1.57654e-12	1.14855e-08	0.429635	11.8023	7.93985
ATM	-0.183807	-0.122255	-0.076079	0.00174593	0.233352	0.479306	2.75797	0.631989	0.319387
ATR	0.117795	0.393588	0.325868	0.0432301	3.98105e-07	1.82865e-05	1.36421	6.4	4.73787
BUB1	0.0645711	0.174315	0.0473492	0.0644698	0.0113619	0.55977	1.19064	1.94455	0.25199
BUB1B	0.170902	0.255842	0.31313	2.85404e-07	3.37809e-05	2.30179e-07	6.54454	4.47133	6.63793
BUB3	0.288201	0.303177	0.141207	0.0384439	1.90924e-14	0.000402339	1.41517	13.7191	3.39541
CCNA1	0.780334	1.21342	0.769193	0.159657	1.5713e-06	0.00125454	0.796813	5.80374	2.90152
CCNA2	0.142997	0.257681	0.218937	0.0112934	0.000121226	0.00120096	1.94717	3.9164	2.92047
CCNB1	0.252242	0.462833	0.278106	0.00901055	7.36577e-12	4.07864e-05	2.04525	11.1328	4.38948
CCNB2	0.0604096	0.107764	-0.0138161	0.997153	0.251292	0.901891	0.00123807	0.599822	0.0448461
CCNB3	0.000261385	-0.0692128	-0.0882165	0.726118	0.754979	0.706024	0.138993	0.122065	0.15118
CCND1	-0.164248	-0.0357729	-0.127281	0.412249	0.661255	0.0700299	0.38484	0.179631	1.15472
CCND2	0.0908174	0.0902219	-0.144062	0.545211	0.275299	0.0629711	0.263436	0.560195	1.20086
CCND3	0.212157	0.375781	0.391253	0.306029	0.00082446	0.000480383	0.514237	3.08383	3.31841
CCNE1	0.0884954	0.151465	0.122635	0.728073	0.0502968	0.115594	0.137825	1.29846	0.937063
CCNE2	0.0697406	0.331747	0.232215	0.0435243	0.0237309	0.111444	1.36127	1.62469	0.952943
CCNH	0.0648416	-0.0499865	-0.0482132	0.237791	0.611906	0.604818	0.623805	0.213315	0.218375
CDC14A	-0.25478	-0.315813	-0.152231	0.00107553	3.90688e-05	0.057467	2.96838	4.40817	1.24058
CDC14B	-0.278752	-0.296135	-0.372629	0.271085	8.32512e-07	2.04061e-10	0.566895	6.07961	9.69024
CDC16	0.161567	0.299644	0.2066	0.0138729	5.6352e-09	4.02474e-05	1.85783	8.24909	4.39526
CDC20	0.308644	0.434953	0.335098	0.205407	1.12385e-06	0.000161786	0.687385	5.94929	3.79106
CDC23	0.0416388	0.0665839	-0.0298783	8e-08	0.187477	0.569106	7.09691	0.727052	0.244807
CDC25A	0.501327	0.783734	0.824211	0.709807	9.46981e-33	2.52114e-37	0.14886	32.0237	36.5984
CDC25B	0.0692457	0.234624	0.35856	0.791255	0.068759	0.00398136	0.101684	1.16267	2.39997
CDC25C	-0.0318636	0.0353345	-0.0324921	0.842003	0.682661	0.739133	0.0746862	0.165795	0.131278
CDC26	-0.0243499	0.117116	0.0113565	0.764703	0.231993	0.958843	0.116507	0.634525	0.0182526
CDC27	0.0768324	0.147039	0.0901761	0.189482	0.0126929	0.136857	0.722433	1.89644	0.863734
CDC45	0.319017	0.478058	0.586301	0.142069	4.03313e-10	2.2952e-15	0.847502	9.39436	14.6392
CDC6	0.413486	0.714346	0.74328	0.00583366	6.95369e-35	5.72536e-39	2.23406	34.1578	38.2422
CDC7	0.248179	0.433177	0.42353	0.15005	1.21489e-12	8.39733e-13	0.823763	11.9155	12.0759
CDK1	0.135468	0.239099	0.121027	0.541288	0.00458807	0.177213	0.266572	2.33837	0.751505
CDK2	0.0936812	0.120358	0.0706641	0.0478217	0.052392	0.269943	1.32038	1.28073	0.568728
CDK4	0.3733	0.42872	0.381831	0.0439872	1.08302e-07	1.68026e-06	1.35667	6.96537	5.77462
CDK6	-0.0829491	0.0401343	0.00609737	0.891684	0.844269	0.98189	0.0497891	0.0735192	0.00793696
CDK7	-0.0184181	-0.108223	-0.124035	0.611056	0.16122	0.101963	0.213919	0.792582	0.991559
CDKN1A	0.236027	0.291827	0.353946	0.782816	0.00418995	0.000677661	0.10634	2.37779	3.16899
CDKN1B	-0.0262152	-0.07095	-0.094733	0.974768	0.333162	0.162907	0.0110986	0.477345	0.78806
CDKN1C	0.00526974	-0.122049	-0.314316	0.128298	0.2276	0.000619544	0.891779	0.642827	3.20793
CDKN2A	0.279192	0.630987	0.624377	0.000357143	4.80724e-05	4.34656e-05	3.44716	4.3181	4.36185
CDKN2B	1.75945	2.25323	2.65648	0.679892	3.38828e-22	2.0997e-31	0.16756	21.47	30.6778
CDKN2C	-0.104642	-0.129274	-0.42997	0.246112	0.563526	0.0720142	0.608867	0.249086	1.14258
CDKN2D	-0.215376	-0.417706	-0.432074	0.671666	0.0208831	0.0152126	0.172846	1.68021	1.8178
CHEK1	0.201446	0.25922	0.18535	0.0661967	8.72197e-07	0.000428884	1.17916	6.05939	3.36766
CHEK2	0.211955	0.133665	-0.00398486	0.167035	0.142724	0.990364	0.777193	0.845504	0.00420524
CREBBP	0.047521	0.108408	0.243874	0.809898	0.314023	0.0131054	0.0915695	0.503038	1.88255
CUL1	0.253875	0.353666	0.259038	0.264447	1.91109e-17	2.65318e-10	0.577662	16.7187	9.57623
DBF4	0.27007	0.378371	0.19799	0.960472	3.99643e-09	0.00248254	0.0175151	8.39833	2.6051
E2F1	0.369085	0.567065	0.579651	0.0409914	5.04033e-08	1.45062e-08	1.38731	7.29754	7.83845
E2F2	0.252361	0.648977	0.628811	0.550507	6.54028e-14	1.47271e-13	0.259237	13.1844	12.8319
E2F3	-0.0647292	0.0599128	-0.00453625	0.000766987	0.424594	0.958953	3.11521	0.372026	0.0182027
E2F4	0.384201	0.386091	0.325561	0.0993149	2.94219e-06	6.13098e-05	1.00299	5.53133	4.21247
E2F5	0.174244	0.16904	0.0120994	0.00165962	0.0159465	0.908649	2.77999	1.79733	0.0416041
EP300	-0.0754177	0.0355727	0.140469	0.18784	0.785318	0.185016	0.726213	0.104954	0.73279
ESPL1	0.117338	0.147535	0.153971	0.449874	0.0586768	0.0506598	0.34691	1.23153	1.29534
FZR1	0.161026	0.132852	0.223605	0.666393	0.0905583	0.00193617	0.17627	1.04307	2.71306
GADD45A	-0.0868012	-0.0577739	0.101096	0.143873	0.545562	0.24762	0.84202	0.263156	0.606214
GADD45B	-0.279481	-0.747699	-0.545629	0.194819	1.20203e-05	0.000914884	0.710369	4.92008	3.03863
GADD45G	0.254207	1.39889	2.00778	0.066018	1.59211e-07	2.53255e-14	1.18034	6.79803	13.5964
GSK3B	-0.0330522	0.0518428	0.0650707	0.65559	0.555142	0.473121	0.183368	0.255596	0.325027
HDAC1	0.00706717	0.0239422	0.0465991	0.0799876	0.587278	0.22819	1.09698	0.231156	0.641704
HDAC2	0.0764153	0.122818	0.0398497	0.175105	0.020889	0.508794	0.7567	1.68008	0.293458
MAD1L1	0.160008	0.160041	0.169479	0.125024	0.078239	0.0656074	0.903008	1.10658	1.18305
MAD2L1	0.164846	0.254646	0.134649	0.00307297	0.000576833	0.0615214	2.51244	3.23895	1.21097
MAD2L2	0.0700889	0.0547736	-0.0128325	0.781373	0.623541	0.930296	0.107142	0.205135	0.0313787
MCM2	0.182857	0.327728	0.496412	0.0550212	5.3798e-06	1.11185e-12	1.25947	5.26923	11.954
MCM3	0.167637	0.298995	0.313708	0.642323	2.98948e-07	4.19134e-08	0.192246	6.5244	7.37765
MCM4	0.305912	0.572816	0.551008	0.00267947	5.56608e-34	1.24027e-32	2.57195	33.2545	31.9065
MCM5	0.338393	0.494394	0.604936	0.018121	4.9388e-10	6.63196e-15	1.74182	9.30638	14.1784
MCM6	0.238296	0.522578	0.566691	0.00357909	3.83584e-14	5.36482e-17	2.44623	13.4161	16.2704
MCM7	0.295618	0.490817	0.53369	0.322871	3.90975e-12	1.32244e-14	0.490971	11.4079	13.8786
MDM2	0.205392	0.389741	0.606997	0.160784	7.68752e-08	1.25422e-17	0.793757	7.11421	16.9016
MYC	0.76331	0.807588	0.629887	0.000501942	4.8525e-30	2.22117e-19	3.29935	29.314	18.6534
ORC1	0.247891	0.435764	0.483527	0.0179053	5.67263e-10	1.153e-12	1.74702	9.24622	11.9382
ORC2	0.189833	0.253653	0.117054	0.0991587	2.16701e-06	0.0372882	1.00367	5.66414	1.42843
ORC3	0.140514	0.0422961	0.0534161	0.672735	0.515406	0.390972	0.172156	0.28785	0.407854
ORC4	0.0465888	0.113034	-0.0326107	0.000315051	0.0571735	0.645804	3.50162	1.24281	0.189899
ORC5	0.345567	0.417683	0.275727	0.397566	4.03313e-10	3.79023e-05	0.40059	9.39436	4.42133
ORC6	0.0912158	0.262497	0.297847	0.664005	0.000132753	8.44209e-06	0.177829	3.87696	5.07355
PCNA	0.378625	0.593886	0.551419	0.16349	8.0937e-13	1.36567e-11	0.786509	12.0919	10.8647
PKMYT1	0.347695	0.644236	0.698717	0.475116	1.43479e-06	1.15238e-07	0.3232	5.84321	6.9384
PLK1	0.360261	0.326955	0.240424	0.00797202	8.23714e-06	0.00166939	2.09843	5.08422	2.77744
PRKDC	0.0219376	0.297206	0.357882	0.996528	0.0018679	0.000121328	0.00151035	2.72865	3.91604
PTTG1	0.0106551	0.0586077	-0.183641	0.00145844	0.634633	0.0920106	2.83611	0.197477	1.03616
PTTG2	#N/A	#N/A	#N/A	#N/A	#N/A	#N/A	#N/A	#N/A	#N/A	low expression
RAD21	0.01487	0.0538549	-0.0226582	0.327271	0.461362	0.777361	0.485093	0.335958	0.109377
RB1	0.0283388	0.167177	0.154285	0.418061	0.0115337	0.0190294	0.37876	1.93803	1.72057
RBL1	0.0297829	0.335129	0.365368	0.00107662	1.19559e-05	1.30887e-06	2.96794	4.92242	5.8831
RBL2	-0.398345	-0.350428	-0.323635	0.872326	3.94985e-05	0.000144887	0.0593209	4.40342	3.83897
RBX1	0.039705	0.11342	-0.047466	0.452217	0.248626	0.690531	0.344654	0.604453	0.160817
SFN	0.0240986	0.93026	1.13146	0.0317988	0.00215555	0.000223432	1.49759	2.66644	3.65085
SKP1	0.179041	0.202013	0.0638775	0.887844	0.0054078	0.435244	0.0516632	2.26698	0.361267
SKP1P2	0.0167237	0.00353707	0.05267	0.292807	0.985028	0.820334	0.533418	0.00655123	0.0860091
SKP2	0.0959158	0.247232	0.256623	0.336093	3.606e-06	9.58846e-07	0.47354	5.44297	6.01825
SMAD2	0.107867	0.131445	0.113301	0.408394	0.00594808	0.0175477	0.388921	2.22562	1.75578
SMAD3	-0.0697906	-0.0369927	0.00512637	0.124213	0.541591	0.937072	0.905833	0.266328	0.0282271
SMAD4	-0.125751	-0.0840876	-0.111902	0.917433	0.0860774	0.00932183	0.0374256	1.06511	2.0305
SMC1A	0.0862171	0.326531	0.397563	0.94027	2.04499e-08	1.0465e-12	0.0267476	7.68931	11.9803
SMC1B	-0.012788	0.292178	0.0290092	0.201478	0.210284	0.899593	0.695772	0.677193	0.0459542
SMC3	-0.168653	0.0203442	0.00496272	0.984012	0.836356	0.963051	0.00699949	0.0776089	0.0163507
STAG1	0.0581549	0.16358	0.263349	0.587129	0.018711	6.79306e-05	0.231266	1.7279	4.16793
STAG2	-0.0362417	-0.0373668	-0.0080188	0.814628	0.66929	0.971424	0.0890408	0.174386	0.0125913
TFDP1	0.336826	0.460022	0.380525	0.663916	1.12571e-27	7.82829e-20	0.177887	26.9486	19.1063
TFDP2	-0.0569764	0.0331919	-0.103454	0.00283615	0.593393	0.0587824	2.54727	0.226658	1.23075
TGFB1	-0.095397	-0.208105	-0.278781	0.825109	0.109128	0.0242257	0.0834888	0.962065	1.61572
TGFB2	-0.115013	0.572794	0.515377	0.751946	0.00470613	0.00677589	0.123813	2.32734	2.16903
TGFB3	0.5665	0.450352	0.586954	0.288309	0.0134705	0.00125984	0.540141	1.87062	2.89969
TP53	0.292297	0.380431	0.385051	0.0640494	9.70468e-10	2.89419e-10	1.19349	9.01302	9.53847
TTK	0.193289	0.262661	0.223156	0.259357	3.7215e-05	0.000465408	0.586102	4.42928	3.33217
WEE1	0.0906378	0.0723771	0.0167685	0.485824	0.226194	0.81105	0.313521	0.645519	0.0909526
WEE2	-0.0537468	-0.891543	-0.0710136	0.125095	0.0264461	0.667803	0.90276	1.57764	0.175352
YWHAB	0.293599	0.400805	0.305464	0.426105	1.73617e-13	1.552e-08	0.370484	12.7604	7.80911
YWHAE	0.104852	0.152855	0.129162	0.403704	0.0167035	0.044065	0.393937	1.77719	1.35591
YWHAG	0.251798	0.327547	0.276581	1.46485e-10	2.8301e-14	8.11492e-11	9.83421	13.5482	10.0907
YWHAH	0.472535	0.600458	0.489543	0.0949025	2.56318e-30	3.25115e-21	1.02272	29.5912	20.488
YWHAQ	0.326835	0.451634	0.362592	0.93098	3.20135e-14	7.265e-10	0.0310595	13.4947	9.13876
YWHAZ	0.214116	0.260968	0.168088	0.0838882	1.12877e-06	0.00201479	1.0763	5.9474	2.69577
ZBTB17	0.188776	0.129004	0.248498	0.0781514	0.102559	0.000439615	1.10706	0.989025	3.35693

### Sheet: Sheet1
		log2FC shrunk			-log10(Padj)
	Genes	L vs St	M vs St	H vs St	L vs St	M vs St	H vs St
	CCNA1	0.780334	1.21342	0.769193	0.796813	5.80374	2.90152
	CDKN2B	1.75945	2.25323	2.65648	0.16756	21.47	30.6778
	GADD45G	0.254207	1.39889	2.00778	1.18034	6.79803	13.5964
	SFN	0.0240986	0.93026	1.13146	1.49759	2.66644	3.65085
